# Comparative genomics of smut fungi suggest the ability of meiosis and mating in asexual species of the genus *Pseudozyma* (Ustilaginales)

**DOI:** 10.1101/2023.01.09.523226

**Authors:** Lena Steins, Marco Alexandre Guerreiro, Marine Duhamel, Fei Liu, Qi-Ming Wang, Teun Boekhout, Dominik Begerow

## Abstract

**Background:** The Ustilaginales comprise hundreds of plant-parasitic fungi with a characteristic life cycle that directly links sexual reproduction and parasitism: One of the two mating-type loci codes for a transcription factor that not only facilitates mating, but also initiates the infection process. However, several species within the Ustilaginales have no described parasitic stage and were historically assigned to the genus *Pseudozyma*. Molecular studies have shown that the group is polyphyletic, with members being scattered in various lineages of the Ustilaginales. Together with recent findings of conserved fungal effectors in these non-parasitic species, this raises the question if parasitism has been lost recently and in multiple independent events or if there are hitherto undescribed parasitic stages of these fungi.

**Results:** In this study, we sequenced genomes of five *Pseudozyma* species together with parasitic species from the Ustilaginales to compare their genomic capability to perform two central functions in sexual reproduction: mating and meiosis. While the loss of sexual capability is assumed in certain lineages and asexual species are common in Asco- and Basidiomycota, we were able to successfully annotate functional mating and meiosis genes that are conserved throughout the whole group.

**Conclusion:** Our data suggest that at least the key functions of a sexual lifestyle are maintained in the analyzed genomes, challenging the current understanding of the so-called asexual species with respect to their evolution and ecological role.
