## Supplementary Table 1 for "Comparative genomics of smut fungi suggest the ability of meiosis and mating in asexual species of the genus *Pseudozyma* (Ustilaginales)"

### Sheet: Tabelle1
Gene	Domains (function, PFAM)
MER3*	Dead, Helicase_C, Sec63
MLH1	HATPase_c_3, DNA_mis_repair_Mlh1_C
MLH3	MutL_C
MRE11	Metallophos, MRE11_DNA_bind
MSH2	MutS_I-MutS_V
MSH4*	MutS_I-III, MutS_V
MSH5	MutS_III, MutS_V
MSH6	MutS_I-III, MutS_V
PDS5	Cnd1, HEAT_2, Adaptin_N
PMS1	HatPase_c_3, DNA_mis_repair, MutL_C
RAD1	ERCC4
RAD21	RAD21_REC8_N, RAD21_REC8
RAD50	AAA_23
RAD51	HHH_5, Rad51
RAD52	Rad52_Rad22
REC8*	RAD21_REC8_N, RAD21_REC8
SCC3	STAG
SMC1	SMC_N, SMC_hinge
SMC2	SMC_N, SMC_hinge
SMC3	SMC_N, SMC_hinge
SMC4	SMC_N, SMC_hinge
SMC5	SMC_N
SMC6	SMC_N
SPO11*	TP6A_N
bE†	Ustilago_mating
bW†	Homeodomain
