## Supplementary Table 2 for "Comparative genomics of smut fungi suggest the ability of meiosis and mating in asexual species of the genus *Pseudozyma* (Ustilaginales)"

### Sheet: Tabelle1
Species	Scaffold	Locus	Telomere proximal	Telomere distal
Moesziomyces antarcticus	1	HD	+	+
Moesziomyces antarcticus	7	PR	-	+
Pseudozyma hubeiensis	68	HD	-	+
Pseudozyma hubeiensis	58	PR	-	+
Sporisorium graminicola	1	HD	+	+
Sporisorium graminicola	5	PR	+	+
Kalmanozyma brasiliensis	4	PR	+	+
Pseudozyma flocculosa	19	PR	-	+
