## Supplementary Table 3 for "Comparative genomics of smut fungi suggest the ability of meiosis and mating in asexual species of the genus *Pseudozyma* (Ustilaginales)"

### Sheet: Tabelle1
Gene	Species	NCBI Accession
PRA1	Ustilago xerochloae	JN367442.1
	Ustanciosporium gigantosporum	JN367441.1
	Sporisorium walkeri	JN367438.1
	Sporisorium reilianum	AJ884588.1
	Melanopsichium pennsylvanicum	JN367437.1
	Ustilago cynodontis	JN367439.1
	Ustilago maydis	U37795.1
PRA2	Ustilago maydis	U37796.1
	Ustilago hordei	AF184070.1
	Ustanciosporium gigantosporum	JN367444.1
	Sporisorium reilianum	AJ884589.1
	Macalpinomyces eriachnes	JN367443.1
PRA3	Ustilago xerochloae	JN367447.1
	Ustanciosporium gigantosporum	JN367446.1
	Sporisorium walkeri	JN367445.1
	Sporisorium reilianum	AJ884588.1
MFa.1	Ustilago esculenta	KT343776.1
	Ustilago hordei	XM_041556988.1
	Ustilago maydis	U37796.1
	Ustanciosporium gigantosporum	JN367444.1
	Sporisorium reilianum	AJ884589.1
	Macalpinomyces eriachnes	JN367443.1
	Ustilago xerolchloae	JN367447.1
	Sporisorium walkeri	JN367445.1
MFa.2	Ustilago esculenta	KT343772.1
	Sporisorium reilianum	KF601332.1
	Ustilago xerochloae	JN367447.1
	Ustilago cynodontis	JN367439.1
	Sporisorium walkeri	JN367445.1
	Sporisorium scitamineum	CP010914.1
	Ustilago maydis	XM_011390380.1
	Ustilago filiformis	JN367440.1
	Ustanciosporium gigantosporum	JN367441.1
MFa.3	Ustilago bromivora	LT558117.1
	Sporisorium reilianum	AJ884588.1
	Ustilago esculenta	KT343775.1
	Ustilago xerochloae	JN367442.1
	Ustanciosporium gigantosporum	JN367441.1
	Ustilago filiformis	JN367440.1
	Ustilago cynodontis	JN367439.1
	Sporisorium walkeri	JN367438.1
bE	Ustilago maydis	XM_011388521.1
bW	Ustilago maydis	XM_011388103.1
